# Subtyping of Small Cell Lung Cancer using plasma cell-free nucleosomes

**DOI:** 10.1101/2022.06.24.497386

**Authors:** Gavriel Fialkoff, Nobuyuki Takahashi, Israa Sharkia, Jenia Gutin, Nadav Hermoni, Rajesh Kumar, Lorinc Pongor, Samantha Nichols, Linda Sciuto, Chante Graham, Parth Desai, Micheal Nirula, Priya Suresh, Melissa Abel, Rajaa Elmeskini, Miriam Maoz, Yakir Rottenberg, Nevo Shoshan, Hovav Nechushtan, Tamar Peretz, Diana Roame, Paula Carter, Ayala Hubert, Jonathan E Cohen, Azzam Salah, Mark Temper, Albert Grinshpun, Zoe Weaver-Ohler, Arun Rajan, William Douglas Figg, Aviad Zick, Ronen Sadeh, Nir Friedman, Anish Thomas

## Abstract

Emerging data on small cell lung cancer (SCLC), an aggressive malignancy with exceptionally poor prognosis, support subtypes driven by distinct transcription regulators, which engender unique therapeutic vulnerabilities. However, the translational potential of these observations is limited by access to tumor biopsies. Here, we leverage chromatin immunoprecipitation of cell-free nucleosomes carrying active chromatin modifications followed by sequencing (cfChIP-seq) on 442 plasma samples from individuals with advanced SCLC, neuroendocrine carcinomas (NEC), non-SCLC cancers, and healthy adults. Beyond providing reliable estimates of SCLC circulating free DNA tumor fraction, cfChIP-seq captures the unique epigenetic states of SCLC tissue- and cell-of-origin. Comparison of cfChIP-seq signals to matched tumor transcriptomes reveals genome-wide concordance, establishing a direct link between gene expression in the tumor and plasma cell-free nucleosomes. Exploiting this link, we develop a classifier that discriminates between SCLC lineage-defining transcription factor subtypes based on cfChIP-seq data. This work sets the stage to non-invasively profile SCLC transcriptomes using plasma cfDNA histone modifications.
