## Supplementary material for "Subtyping of Small Cell Lung Cancer using plasma cell-free nucleosomes": Supp Table 2

sample	group
PS0001-2	Healthy
PS0001-3	Healthy
PS0001-6	Healthy
PS0002-1	Healthy
PS0002-2	Healthy
PS0002-3	Healthy
PS0002-4	Healthy
PS0002-6	Healthy
PS0003-12	Healthy
PS0003-1	Healthy
PS0004-2	Healthy
PS0004-4	Healthy
PS0004-9	Healthy
PS0005-1	Healthy
PS0005-2	Healthy
PS0006-1	Healthy
PS0008-1	Healthy
PS0010-3	Healthy
PS0011-1	Healthy
PS0017-1	Healthy
PS0017-2	Healthy
PS0035-4	Healthy
PS0035-7	Healthy
PS0037-1	Healthy
PS0043-1	Healthy
PS0043-2	Healthy
PS0043-5	Healthy
PS0044-1	Healthy
PS0045-1	Healthy
PS0046-4	Healthy
PS0046-5	Healthy
PS0047-4	Healthy
PS0049-2	Healthy
PS0050-1	Healthy
PS0051-1	Healthy
PS0064-1	Healthy
PS0066-1	Healthy
PS0066-2	Healthy
PS0070-1	Healthy
PS0087-11	Healthy
PS0094-1	Healthy
PS0095-1	Healthy
PS0103-1	Healthy
PS0104-1	Healthy
PS0109-1	Healthy
PS0110-1	Healthy
PS0112-1	Healthy
PS0113-1	Healthy
PS0115-1	Healthy
LC0003-1341	NSCLC
LC0006-1790	NSCLC
LC0008-2157	NSCLC
LC0014-1182	NSCLC
LC0015-1399	NSCLC
LC0016-1196	NSCLC
LC0018-1645	NSCLC
LC0021-1412	NSCLC
LC0022-1662	NSCLC
LC0023-1826	NSCLC
CRC0001-2746	CRC
CRC0001-2752	CRC
CRC0002-2300	CRC
CRC0002-2301	CRC
CRC0002-2302	CRC
CRC0002-2303	CRC
CRC0003-2737	CRC
CRC0003-2740	CRC
CRC0004-2751	CRC
CRC0004-3990	CRC
CRC0005-2865	CRC
CRC0005-2944	CRC
CRC0005-3110	CRC
CRC0005-3251	CRC
CRC0006-2598	CRC
CRC0006-2970	CRC
CRC0006-3135	CRC
CRC0006-4462	CRC
CRC0006-4620	CRC
CRC0006-4679	CRC
CRC0007-2968	CRC
CRC0009-1995	CRC
CRC0009-1996	CRC
CRC0009-1997	CRC
CRC0009-2001	CRC
CRC0009-2004	CRC
CRC0010-1913	CRC
CRC0010-1943	CRC
CRC0010-1954	CRC
CRC0010-2600	CRC
CRC0010-2852	CRC
CRC0010-3743	CRC
CRC0010-3821	CRC
CRC0010-3864	CRC
CRC0010-3937	CRC
CRC0011-2010	CRC
CRC0012-2065	CRC
CRC0012-3802	CRC
CRC0013-2456	CRC
CRC0013-2572	CRC
CRC0014-3860	CRC
CRC0015-2138	CRC
CRC0015-3834	CRC
CRC0015-3875	CRC
CRC0015-3912	CRC
CRC0018-2504	CRC
CRC0018-3881	CRC
CRC0020-3948	CRC
CRC0021-3313	CRC
CRC0021-3847	CRC
CRC0021-3929	CRC
CRC0021-3974	CRC
CRC0023-2754	CRC
CRC0023-3909	CRC
CRC0023-3947	CRC
CRC0023-3982	CRC
CRC0024-2816	CRC
CRC0025-2815	CRC
CRC0025-2928	CRC
CRC0025-2929	CRC
CRC0025-3746	CRC
CRC0025-3809	CRC
CRC0026-2854	CRC
CRC0028-3264	CRC
CRC0028-3987	CRC
CRC0028-4021	CRC
CRC0030-3263	CRC
CRC0030-3335	CRC
CRC0033-3900	CRC
CRC0033-4033	CRC
CRC0034-3729	CRC
CRC0035-3402	CRC
CRC0036-3487	CRC
CRC0037-3488	CRC
CRC0037-3903	CRC
CRC0040-3606	CRC
CRC0040-3944	CRC
CRC0041-3770	CRC
CRC0041-3775	CRC
CRC0041-3778	CRC
CRC0041-3870	CRC
CRC0041-3957	CRC
CRC0046-2264	CRC
CRC0047-4024	CRC
CRC0048-3818	CRC
CRC0049-3884	CRC
CRC0051-3956	CRC
CRC0052-3960	CRC
CRC0053-3882	CRC
CRC0053-4023	CRC
CRC0054-3896	CRC
CRC0055-4009	CRC
CRC0056-3941	CRC
CRC0056-4003	CRC
SCLC0001-339	SCLC
SCLC0001-7	SCLC
SCLC0002-434	SCLC
SCLC0004-382	SCLC
SCLC0004-698	SCLC
SCLC0005-24	SCLC
SCLC0006-181	SCLC
SCLC0006-322	SCLC
SCLC0006-348	SCLC
SCLC0006-464	SCLC
SCLC0006-551	SCLC
SCLC0006-65	SCLC
SCLC0006-661	SCLC
SCLC0006-76	SCLC
SCLC0006-80	SCLC
SCLC0007-54	SCLC
SCLC0008-86	SCLC-like
SCLC0010-1553	SCLC
SCLC0010-774	SCLC
SCLC0011-111	SCLC
SCLC0012-129	SCLC-like
SCLC0013-145	SCLC
SCLC0014-131	SCLC
SCLC0014-225	SCLC
SCLC0014-579	SCLC
SCLC0015-160	SCLC
SCLC0015-199	SCLC
SCLC0015-264	SCLC
SCLC0015-2	SCLC
SCLC0015-38	SCLC
SCLC0016-201	SCLC
SCLC0018-219	SCLC
SCLC0019-100	SCLC-like
SCLC0019-133	SCLC-like
SCLC0019-235	SCLC-like
SCLC0019-247	SCLC-like
SCLC0019-372	SCLC-like
SCLC0020-299	SCLC-like
SCLC0020-53	SCLC-like
SCLC0020-83	SCLC-like
SCLC0022-269	SCLC
SCLC0022-325	SCLC
SCLC0022-488	SCLC
SCLC0024-293	SCLC
SCLC0025-457	SCLC-like
SCLC0026-363	SCLC
SCLC0026-376	SCLC
SCLC0026-520	SCLC
SCLC0027-409	SCLC
SCLC0028-462	SCLC-like
SCLC0028-497	SCLC-like
SCLC0029-399	SCLC
SCLC0030-435	SCLC
SCLC0031-445	SCLC
SCLC0032-472	SCLC
SCLC0033-489	SCLC-like
SCLC0034-462	SCLC
SCLC0034-512	SCLC
SCLC0035-170	SCLC
SCLC0035-196	SCLC
SCLC0035-244	SCLC
SCLC0035-318	SCLC
SCLC0035-561	SCLC
SCLC0035-586	SCLC
SCLC0037-653	SCLC-like
SCLC0036-492	SCLC
SCLC0037-521	SCLC-like
SCLC0037-677	SCLC-like
SCLC0039-499	SCLC
SCLC0040-501	SCLC
SCLC0041-509	SCLC
SCLC0042-528	SCLC
SCLC0043-518	SCLC
SCLC0044-538	NSCLC
SCLC0045-176	SCLC
SCLC0045-199	SCLC
SCLC0045-270	SCLC
SCLC0046-228	SCLC
SCLC0046-297	SCLC
SCLC0046-398	SCLC
SCLC0046-572	SCLC
SCLC0046-722	SCLC
SCLC0047-571	SCLC
SCLC0048-573	NSCLC
SCLC0049-585	SCLC
SCLC0050-283	SCLC
SCLC0050-330	SCLC
SCLC0050-443	SCLC
SCLC0050-605	SCLC
SCLC0050-641	SCLC
SCLC0050-732	SCLC
SCLC0051-271	SCLC-like
SCLC0051-306	SCLC-like
SCLC0051-612	SCLC-like
SCLC0052-622	NSCLC
SCLC0053-621	SCLC-like
SCLC0054-654	SCLC-like
SCLC0055-650	SCLC
SCLC0056-655	SCLC
SCLC0057-676	SCLC
SCLC0058-720	SCLC-like
SCLC0059-681	SCLC
SCLC0059-723	SCLC
SCLC0059-764	SCLC
SCLC0060-682	SCLC
SCLC0061-686	SCLC
SCLC0061-696	SCLC
SCLC0061-744	SCLC
SCLC0061-777	SCLC
SCLC0062-688	SCLC
SCLC0062-725	SCLC
SCLC0062-743	SCLC
SCLC0062-778	SCLC
SCLC0063-699	SCLC
SCLC0066-729	SCLC
SCLC0066-750	SCLC
SCLC0067-745	SCLC
SCLC0067-781	SCLC
SCLC0106-705	SCLC
SCLC0107-347	SCLC
SCLC0108-435	SCLC
SCLC0109-897	SCLC
SCLC0111-539	SCLC
SCLC0114-351	SCLC
SCLC0116-1388	SCLC
SCLC0124-1439	SCLC
SCLC0124-4	SCLC
SCLC0125-1436	SCLC
SCLC0126-1441	SCLC
SCLC0126-45	SCLC
SCLC0146-1504	SCLC
SCLC0147-1529	SCLC
SCLC0147-5	SCLC
SCLC0150-123	SCLC
SCLC0150-1559	SCLC
SCLC0150-18	SCLC
SCLC0150-356	SCLC
SCLC0150-390	SCLC
SCLC0150-421	SCLC
SCLC0150-669	SCLC
SCLC0150-91	SCLC
SCLC0150-9	SCLC
SCLC0152-94	SCLC
SCLC0169-222	SCLC-like
SCLC0169-53	SCLC-like
SCLC0169-62	SCLC-like
SCLC0169-74	SCLC-like
SCLC0170-108	SCLC
SCLC0170-379	SCLC
SCLC0170-771	SCLC
SCLC0170-90	SCLC
SCLC0174-146	SCLC-like
SCLC0174-261	SCLC-like
SCLC0174-300	SCLC-like
SCLC0174-402	SCLC-like
SCLC0176-120	SCLC
SCLC0176-178	SCLC
SCLC0180-112	SCLC-like
SCLC0186-1644	SCLC
SCLC0191-1616	SCLC
SCLC0191-280	SCLC
SCLC0191-364	SCLC
SCLC0191-81	SCLC
SCLC0193-1753	SCLC
SCLC0193-176	SCLC
SCLC0194-28	SCLC
SCLC0194-75	SCLC
SCLC0195-554	SCLC
SCLC0195-597	SCLC
SCLC0196-1722	SCLC-like
SCLC0196-207	SCLC-like
SCLC0196-711	SCLC-like
SCLC0201-158	SCLC
SCLC0205-334	SCLC
SCLC0205-431	SCLC
SCLC0205-452	SCLC
SCLC0206-921	SCLC-like
SCLC0207-1143	SCLC
SCLC0207-839	SCLC
SCLC0214-275	SCLC
SCLC0219-1	SCLC-like
SCLC0222-80	SCLC
SCLC0224-119	SCLC
SCLC0231-327	SCLC
SCLC0232-519	SCLC
SCLC0233-424	SCLC
SCLC0237-563	SCLC-like
SCLC0239-520	SCLC
SCLC0244-387	SCLC
SCLC0245-419	SCLC
SCLC0245-458	SCLC
SCLC0246-410	SCLC
SCLC0246-455	SCLC
SCLC0246-733	SCLC
SCLC0247-1209	SCLC-like
SCLC0248-1192	SCLC
SCLC0249-1182	SCLC
SCLC0251-1201	SCLC-like
SCLC0252-748	SCLC-like
SCLC0252-767	SCLC-like
SCLC0253-1158	SCLC-like
SCLC0253-736	SCLC-like
SCLC0254-730	SCLC-like
SCLC0254-764	SCLC-like
SCLC0256-1177	SCLC
SCLC0257-1163	SCLC-like
SCLC0258-1117	SCLC
SCLC0260-1132	SCLC-like
SCLC0261-207	SCLC
SCLC0261-321	SCLC
SCLC0261-419	SCLC
SCLC0261-450	SCLC
SCLC0261-553	SCLC
SCLC0263-1106	SCLC-like
SCLC0263-1	SCLC-like
SCLC0263-2	SCLC-like
SCLC0263-3	SCLC-like
SCLC0265-1044	SCLC-like
SCLC0266-1055	SCLC
SCLC0266-1175	SCLC
SCLC0266-1178	SCLC
SCLC0266-720	SCLC
SCLC0266-725	SCLC
SCLC0267-407	SCLC-like
SCLC0268-1021	SCLC
SCLC0269-1089	SCLC-like
SCLC0269-1	SCLC-like
SCLC0269-2	SCLC-like
SCLC0269-3	SCLC-like
SCLC0272-1	SCLC-like
SCLC0272-2	SCLC-like
SCLC0272-3	SCLC-like
SCLC0274-610	SCLC-like
SCLC0275-602	SCLC-like
SCLC0277-1041	SCLC-like
SCLC0277-2	SCLC-like
SCLC0277-3	SCLC-like
SCLC0279-878	SCLC
SCLC0280-876	SCLC
SCLC0281-536	SCLC-like
SCLC0281-591	SCLC-like
SCLC0281-847	SCLC-like
SCLC0283-837	SCLC-like
SCLC0285-703	SCLC-like
SCLC0286-484	SCLC-like
SCLC0286-512	SCLC-like
SCLC0286-599	SCLC-like
SCLC0287-501	SCLC-like
SCLC0287-515	SCLC-like
SCLC0288-779	SCLC
SCLC0289-677	SCLC
SCLC0290-404	SCLC
SCLC0290-436	SCLC
SCLC0293-388	SCLC-like
SCLC0293-449	SCLC-like
SCLC0295-670	SCLC-like
SCLC0311-115	SCLC
SCLC0311-130	SCLC
SCLC0311-383	SCLC
SCLC0312-155	SCLC
SCLC0313-33	SCLC-like
SCLC0314-286	SCLC-like
SCLC0315-101	SCLC
SCLC0315-62	SCLC
SCLC0315-7	SCLC
SCLC0319-173	SCLC
SCLC0321-126	SCLC
SCLC0327-651	SCLC
SCLC0327-682	SCLC
SCLC0337-19	SCLC-like
SCLC0339-371	SCLC-like
SCLC0341-265	SCLC
SCLC0342-1	SCLC-like
SCLC0342-2	SCLC-like
SCLC0343-1	SCLC
SCLC0343-2	SCLC
SCLC0344-1	SCLC-like
SCLC0344-2	SCLC-like
SCLC0344-3	SCLC-like
SCLC0346-1202	SCLC-like
SCLC0351-352	SCLC
SCLC0351-401	SCLC
SCLC0352-1121	SCLC
SCLC0354-1023	SCLC
SCLC0402-174	NSCLC
SCLC0422-38	SCLC
SCLC0422-832	SCLC
SCLC0422-8	SCLC
