## Supplementary material for "Subtyping of Small Cell Lung Cancer using plasma cell-free nucleosomes": Supp Table 3

	unique reads
SCLC0001-339	2711808
SCLC0001-7	1293468
SCLC0002-434	2923081
SCLC0004-382	1309000
SCLC0004-698	3185162
SCLC0005-24	2535728
SCLC0006-181	1512327
SCLC0006-322	2203896
SCLC0006-348	3042508
SCLC0006-464	5175338
SCLC0006-551	2800855
SCLC0006-65	12109042
SCLC0006-661	3462392
SCLC0006-76	3371126
SCLC0006-80	1717179
SCLC0007-54	2949815
SCLC0010-1553	1380196
SCLC0010-774	2517687
SCLC0011-111	2936689
SCLC0013-145	3428232
SCLC0014-131	862215
SCLC0014-225	2681947
SCLC0014-579	2221799
SCLC0015-160	1507580
SCLC0015-199	3792916
SCLC0015-264	5237216
SCLC0015-2	3695752
SCLC0015-38	2263494
SCLC0016-201	3000624
SCLC0018-219	3591932
SCLC0022-269	3725308
SCLC0022-325	2953967
SCLC0022-488	3183778
SCLC0024-293	2470407
SCLC0026-363	6074554
SCLC0026-376	3197873
SCLC0026-520	3119796
SCLC0027-409	3092699
SCLC0029-399	1489518
SCLC0030-435	3945855
SCLC0031-445	1490465
SCLC0032-472	2905019
SCLC0034-462	4694944
SCLC0034-512	26691413
SCLC0035-170	3370618
SCLC0035-196	3441513
SCLC0035-244	2103025
SCLC0035-318	3112095
SCLC0035-561	4465867
SCLC0035-586	3136822
SCLC0036-492	1253938
SCLC0039-499	2328203
SCLC0040-501	2916549
SCLC0041-509	15339235
SCLC0042-528	3147178
SCLC0043-518	14703688
SCLC0045-176	3445889
SCLC0045-199	2053371
SCLC0045-270	4453695
SCLC0046-228	2573268
SCLC0046-297	2511601
SCLC0046-398	2020068
SCLC0046-572	3104710
SCLC0046-722	5892802
SCLC0047-571	14270396
SCLC0049-585	2916186
SCLC0050-283	3807483
SCLC0050-330	2590214
SCLC0050-443	2556632
SCLC0050-605	1618381
SCLC0050-641	3184364
SCLC0050-732	3945292
SCLC0055-650	2358641
SCLC0056-655	2495860
SCLC0057-676	7066542
SCLC0059-681	2113671
SCLC0059-723	3132947
SCLC0059-764	2821291
SCLC0060-682	2152139
SCLC0061-686	2720580
SCLC0061-696	2694799
SCLC0061-744	2068876
SCLC0061-777	17807247
SCLC0062-688	5935412
SCLC0062-725	3303942
SCLC0062-743	2773632
SCLC0062-778	2552413
SCLC0063-699	3907111
SCLC0066-729	2947150
SCLC0066-750	2972224
SCLC0067-745	4174253
SCLC0067-781	1530322
SCLC0106-705	7239277
SCLC0107-347	3455390
SCLC0108-435	5933329
SCLC0109-897	7016205
SCLC0111-539	2583780
SCLC0114-351	2809896
SCLC0116-1388	4875232
SCLC0124-1439	1218817
SCLC0124-4	1518301
SCLC0125-1436	1920473
SCLC0126-1441	1038181
SCLC0126-45	1595123
SCLC0146-1504	3889864
SCLC0147-1529	7067623
SCLC0147-5	3669526
SCLC0150-123	2889063
SCLC0150-1559	1026834
SCLC0150-18	3756237
SCLC0150-356	3400601
SCLC0150-390	2641266
SCLC0150-421	2994385
SCLC0150-669	3138581
SCLC0150-91	6332517
SCLC0150-9	1947199
SCLC0152-94	21990994
SCLC0170-108	2467647
SCLC0170-379	1669087
SCLC0170-771	12579171
SCLC0170-90	2442423
SCLC0176-120	11758851
SCLC0176-178	3591484
SCLC0186-1644	786411
SCLC0191-1616	2779601
SCLC0191-280	7786641
SCLC0191-364	3175852
SCLC0191-81	1274132
SCLC0193-1753	2260277
SCLC0193-176	1838412
SCLC0194-28	1860650
SCLC0194-75	3876444
SCLC0195-554	1225032
SCLC0195-597	2423233
SCLC0201-158	4689986
SCLC0205-334	1198413
SCLC0205-431	3419027
SCLC0205-452	3964889
SCLC0207-1143	2641687
SCLC0207-839	2410760
SCLC0214-275	4015748
SCLC0222-80	1542418
SCLC0224-119	883003
SCLC0231-327	1130545
SCLC0232-519	981741
SCLC0233-424	2757713
SCLC0239-520	1794332
SCLC0244-387	3090149
SCLC0245-419	3819180
SCLC0245-458	2601657
SCLC0246-410	2088475
SCLC0246-455	2482401
SCLC0246-733	2674260
SCLC0248-1192	2082168
SCLC0249-1182	1814891
SCLC0256-1177	2374605
SCLC0258-1117	1822320
SCLC0261-207	3688025
SCLC0261-321	3116470
SCLC0261-419	2916164
SCLC0261-450	2994836
SCLC0261-553	3084592
SCLC0266-1055	2310207
SCLC0266-1175	2435725
SCLC0266-1178	3620043
SCLC0266-720	1908398
SCLC0266-725	1962100
SCLC0268-1021	2150939
SCLC0279-878	958004
SCLC0280-876	1997187
SCLC0288-779	1476026
SCLC0289-677	2771130
SCLC0290-404	3013117
SCLC0290-436	3393676
SCLC0311-115	2543200
SCLC0311-130	1759851
SCLC0311-383	1170962
SCLC0312-155	3262228
SCLC0315-101	2637524
SCLC0315-62	2743160
SCLC0315-7	1922422
SCLC0319-173	2197152
SCLC0321-126	1590420
SCLC0327-651	3427853
SCLC0327-682	2980040
SCLC0341-265	2391684
SCLC0343-1	2652629
SCLC0343-2	2609985
SCLC0351-352	3056857
SCLC0351-401	2441437
SCLC0352-1121	2775059
SCLC0354-1023	1926805
SCLC0422-38	2624231
SCLC0422-832	1968476
SCLC0422-8	1429284
