## Supplementary material for "Subtyping of Small Cell Lung Cancer using plasma cell-free nucleosomes": Supp Table 5

gene	cell_type
HSD17B13	Club
CTSW	Club
IVL	Club
C20orf85	Ciliated
TEKT1	Ciliated
SNTN	Ciliated
FAM92B	Ciliated
C11orf88	Ciliated
LRRIQ1	Ciliated
CFAP52	Ciliated
CFAP73	Ciliated
HYDIN	Ciliated
SPAG17	Ciliated
C6orf118	Ciliated
FAM183A	Ciliated
ZBBX	Ciliated
FAM216B	Ciliated
DYDC2	Ciliated
TMEM190	Ciliated
CDHR4	Ciliated
CAPSL	Ciliated
CCDC17	Ciliated
LDLRAD1	Ciliated
CFAP157	Ciliated
DRC3	Ciliated
DNAI2	Ciliated
DNAH9	Ciliated
CFAP43	Ciliated
DRC1	Ciliated
CCDC74A	Ciliated
FAM166B	Ciliated
CCDC74B	Ciliated
CD164L2	Ciliated
WDR86-AS1	Ciliated
DNAH6	Ciliated
CCDC65	Ciliated
C4orf47	Ciliated
CFAP54	Ciliated
EFCAB10	Ciliated
CFAP45	Ciliated
ANKFN1	Ciliated
NME5	Ciliated
DTHD1	Ciliated
C1orf87	Ciliated
ANKRD66	Ciliated
PPP1R32	Ciliated
UBXN10	Ciliated
CFAP100	Ciliated
C1orf158	Ciliated
FHAD1	Ciliated
SRGAP3-AS2	Ciliated
RGS22	Ciliated
SPEF1	Ciliated
STMND1	Ciliated
DNAH2	Ciliated
CCDC153	Ciliated
DAW1	Ciliated
C6	Ciliated
WDR63	Ciliated
C11orf16	Ciliated
SPATA18	Ciliated
AKAP14	Ciliated
LRRC10B	Ciliated
LRRC71	Ciliated
LINC01513	Ciliated
TMEM212	Ciliated
DNAJB13	Ciliated
TSPAN19	Ciliated
DNAH11	Ciliated
DCDC2B	Ciliated
C2orf40	Ciliated
CFAP57	Ciliated
CATIP	Ciliated
C9orf135	Ciliated
CFAP161	Ciliated
CEP126	Ciliated
STOML3	Ciliated
CFAP74	Ciliated
RSPH14	Ciliated
BBOF1	Ciliated
CFAP46	Ciliated
CCDC191	Ciliated
APOBEC4	Ciliated
DRC7	Ciliated
MAP3K19	Ciliated
MARCH10	Ciliated
TEKT3	Ciliated
PRR29	Ciliated
CFAP61	Ciliated
CFAP58	Ciliated
CFAP47	Ciliated
CCDC33	Ciliated
LRRC74B	Ciliated
PZP	Ciliated
TEKT4	Ciliated
C15orf65	Ciliated
ECT2L	Ciliated
ZNF474	Ciliated
PTPRT	Ciliated
ALS2CR12	Ciliated
LRRC18	Ciliated
GRIN3B	Ciliated
SCGB2A1	Ciliated
KIF19	Ciliated
CFAP69	Ciliated
CHST6	Ciliated
RSPH10B2	Ciliated
SPATA33	Ciliated
GAS2L2	Ciliated
TTLL10	Ciliated
CCDC189	Ciliated
WDR49	Ciliated
C2orf70	Ciliated
GSTA3	Ciliated
NELL2	Ciliated
RSPH10B	Ciliated
ERICH6-AS1	Ciliated
FRMPD2	Ciliated
C1orf141	Ciliated
HHLA2	Ciliated
KCNRG	Ciliated
CFAP44	Ciliated
LMNTD1	Ciliated
OMG	Ciliated
C8orf34	Ciliated
ALOX15	Ciliated
AGBL4	Ciliated
DYDC1	Ciliated
CCDC60	Ciliated
DOC2A	Ciliated
CWH43	Ciliated
MIR34C	Ciliated
CCDC81	Ciliated
SPON2	Ciliated
C1orf189	Ciliated
NHLRC4	Ciliated
DNER	Ciliated
KIAA2012	Ciliated
ROPN1B	Ciliated
CROCC2	Ciliated
FGF14	Ciliated
KCNN3	Ciliated
LINC01571	Ciliated
PCAT19	Ciliated
CRISP2	Ciliated
DUBR	Ciliated
HES2	Ciliated
SRD5A2	Ciliated
MAOB	Ciliated
DNAH1	Ciliated
NWD1	Ciliated
MROH9	Ciliated
MIR34B	Ciliated
TCTE1	Ciliated
EPPIN	Ciliated
BCO2	Ciliated
TTLL6	Ciliated
WFDC6	Ciliated
CCDC89	Ciliated
CLEC19A	Ciliated
UCKL1-AS1	Ciliated
SMIM6	Ciliated
SLC51B	Ciliated
CFAP99	Ciliated
HRK	Ciliated
COL21A1	Ciliated
CSMD1	Ciliated
CNTN5	Ciliated
AADACL2-AS1	Ciliated
CEP162	Ciliated
C6orf201	Ciliated
WIPF3	Ciliated
SYNPR-AS1	Ciliated
SLC6A16	Ciliated
LINC01267	Ciliated
EFNB3	Ciliated
MDS2	Ciliated
PIP	Ciliated
ESRRG	Ciliated
AKAP6	Ciliated
WDR86	Ciliated
GYG2	Ciliated
SEC14L3	Ciliated
GJB7	Ciliated
EYA1	Ciliated
CLDN8	Ciliated
LINC00475	Ciliated
BTG4	Ciliated
DIO1	Ciliated
KRT80	Ciliated
GSTA2	Ciliated
LINC00205	Ciliated
TCP11	Ciliated
LINC00332	Ciliated
SPP1	Ciliated
C11orf53	Ciliated
LINC01605	Ciliated
GPX2	Ciliated
GPC5-AS1	Ciliated
MT3	Ciliated
NPR2	Ciliated
SMC2-AS1	Ciliated
ADAMTS8	Ciliated
TRIM74	Ciliated
DKK3	Basal
KRT5	Basal
NSG1	Basal
FBLN1	Basal
TP63	Basal
COL7A1	Basal
IL33	Basal
LGALS7	Basal
TNS4	Basal
PKP1	Basal
DCN	Basal
MXRA5	Basal
ISLR	Basal
SNCG	Basal
GPR87	Basal
JAG2	Basal
SULF1	Basal
SNAI2	Basal
DSC3	Basal
MFAP2	Basal
SOX15	Basal
COL14A1	Basal
CAPNS2	Basal
MMP2	Basal
EDNRA	Basal
COL6A2	Basal
CPXM1	Basal
PROCR	Basal
LINC00885	Basal
SERPINB3	Differentiating Basal
SERPINB13	Differentiating Basal
CHP2	Differentiating Basal
SERPINB4	Differentiating Basal
ERN2	Differentiating Basal
CLCA2	Differentiating Basal
GJB5	Differentiating Basal
TNNT3	Differentiating Basal
ADH7	Differentiating Basal
CCDC144NL-AS1	Differentiating Basal
FAM3D	Differentiating Basal
FAT2	Differentiating Basal
MDFI	Differentiating Basal
PTN	Differentiating Basal
SNX31	Differentiating Basal
LYPD6B	Differentiating Basal
GABRP	Differentiating Basal
SEMA3A	Differentiating Basal
CMYA5	Differentiating Basal
SERPINB7	Differentiating Basal
UPK1B	Differentiating Basal
UGT2A1	Differentiating Basal
TMEM213	Differentiating Basal
EGFL6	Differentiating Basal
GJB3	Differentiating Basal
BMP7	Differentiating Basal
GDA	Differentiating Basal
CYP2A13	Differentiating Basal
CYP4F12	Differentiating Basal
SERPINB11	Differentiating Basal
SERPINB10	Differentiating Basal
PAX1	Differentiating Basal
BARX2	Differentiating Basal
CA9	Differentiating Basal
PRSS21	Differentiating Basal
PLAT	Differentiating Basal
BPIFB1	Goblet
SLC5A5	Goblet
SAA2	Goblet
ATP12A	Goblet
LTF	Goblet
PTGES	Goblet
HSD17B2	Goblet
GCNT3	Goblet
CYP2F1	Goblet
CRISP3	Goblet
KDR	Goblet
IL6	Goblet
PI3	Goblet
AZGP1	Goblet
VMO1	Goblet
SERPINA3	Goblet
NCCRP1	Goblet
LAG3	Goblet
TCN1	Goblet
KLK14	Goblet
PGLYRP4	Goblet
MUCL1	Goblet
VTCN1	Goblet
CHST4	Goblet
SPDEF	Goblet
SLC28A3	Goblet
PECAM1	Goblet
CRABP2	Goblet
TLL1	Goblet
SLC5A1	Goblet
MUC13	Goblet
BPIFA1	Goblet
PRRX2	Goblet
BPIFA2	Goblet
SLC25A18	Goblet
SERPINB7	Goblet
IL17C	Goblet
BPIFB2	Goblet
KRT6B	Goblet
SFRP2	Goblet
GRP	Neuroendocrine
SCGN	Neuroendocrine
SCG2	Neuroendocrine
CPE	Neuroendocrine
SCG3	Neuroendocrine
DDC	Neuroendocrine
DIO2	Neuroendocrine
CALCA	Neuroendocrine
SYT1	Neuroendocrine
FXYD6	Neuroendocrine
GP2	Neuroendocrine
ASCL1	Neuroendocrine
KCNH6	Neuroendocrine
CHGB	Neuroendocrine
PHGR1	Neuroendocrine
KCNK3	Neuroendocrine
ATP8A2	Neuroendocrine
MYT1L	Neuroendocrine
INA	Neuroendocrine
TPH1	Neuroendocrine
DIRAS3	Neuroendocrine
FXYD2	Neuroendocrine
ELAVL4	Neuroendocrine
SLC6A5	Neuroendocrine
OTP	Neuroendocrine
KIF1A	Neuroendocrine
PPP1R17	Neuroendocrine
GFRA3	Neuroendocrine
ST18	Neuroendocrine
CALY	Neuroendocrine
UCHL1	Neuroendocrine
SCG5	Neuroendocrine
KCNJ6	Neuroendocrine
SYT4	Neuroendocrine
NOL4	Neuroendocrine
GREB1	Neuroendocrine
PAK3	Neuroendocrine
SYT13	Neuroendocrine
NNAT	Neuroendocrine
APLP1	Neuroendocrine
CAMK2B	Neuroendocrine
NEB	Neuroendocrine
CADPS	Neuroendocrine
GHSR	Neuroendocrine
TAGLN3	Neuroendocrine
KCNH2	Neuroendocrine
UNC80	Neuroendocrine
PCSK1	Neuroendocrine
GRIA2	Neuroendocrine
DUSP26	Neuroendocrine
RALYL	Neuroendocrine
FAM155A	Neuroendocrine
KCNK10	Neuroendocrine
SCN3A	Neuroendocrine
SPHKAP	Neuroendocrine
GRIK3	Neuroendocrine
NEURL1	Neuroendocrine
GABRB3	Neuroendocrine
TNR	Neuroendocrine
SRRM4	Neuroendocrine
MB	Neuroendocrine
AMPH	Neuroendocrine
GJD2	Neuroendocrine
LRRTM3	Neuroendocrine
MTUS2	Neuroendocrine
ST8SIA3	Neuroendocrine
CPXM2	Neuroendocrine
PTPRN	Neuroendocrine
TCERG1L	Neuroendocrine
NR0B1	Neuroendocrine
COX7A1	Neuroendocrine
TRH	Neuroendocrine
DNASE1	Neuroendocrine
POMC	Neuroendocrine
DRD2	Neuroendocrine
NRSN1	Neuroendocrine
PCP4	Neuroendocrine
LSAMP	Neuroendocrine
SNTG1	Neuroendocrine
KCTD8	Neuroendocrine
PDZRN3	Neuroendocrine
DACH2	Neuroendocrine
SYT14	Neuroendocrine
STXBP5L	Neuroendocrine
RHBDL1	Neuroendocrine
SYP	Neuroendocrine
CRMP1	Neuroendocrine
SMOC2	Neuroendocrine
UNC13A	Neuroendocrine
PCSK2	Neuroendocrine
DGKB	Neuroendocrine
SYN3	Neuroendocrine
C5orf66-AS1	Neuroendocrine
CACNA1A	Neuroendocrine
UNQ6494	Neuroendocrine
MSMB	Neuroendocrine
SCIN	Neuroendocrine
VGF	Neuroendocrine
RNF183	Neuroendocrine
ADAMTS18	Neuroendocrine
MIR7-3HG	Neuroendocrine
ADAMTSL2	Neuroendocrine
MEG8	Neuroendocrine
RIPPLY2	Neuroendocrine
FOLR2	Neuroendocrine
SLIT1	Neuroendocrine
NFASC	Neuroendocrine
DLGAP1	Neuroendocrine
JAKMIP2	Neuroendocrine
CHRNA3	Neuroendocrine
GABRB1	Neuroendocrine
UNC5D	Neuroendocrine
FMN2	Neuroendocrine
MMP16	Neuroendocrine
CSRNP3	Neuroendocrine
NPTX1	Neuroendocrine
RMST	Neuroendocrine
ACTL6B	Neuroendocrine
LEMD1	Neuroendocrine
BEST3	Neuroendocrine
RGS7	Neuroendocrine
SCGB1D1	Neuroendocrine
LMX1B	Neuroendocrine
GABRA2	Neuroendocrine
CACNA1H	Neuroendocrine
SLC18A1	Neuroendocrine
CDH18	Neuroendocrine
HCN1	Neuroendocrine
FLT4	Neuroendocrine
CLIP3	Neuroendocrine
SGIP1	Neuroendocrine
FGF14	Neuroendocrine
HS3ST2	Neuroendocrine
CGA	Neuroendocrine
SNAP91	Neuroendocrine
EEF1A2	Neuroendocrine
POT1-AS1	Neuroendocrine
HSD17B14	Neuroendocrine
FAT3	Neuroendocrine
PCDHB4	Neuroendocrine
KLHDC8A	Neuroendocrine
LYPD1	Neuroendocrine
KCNE4	Neuroendocrine
SHC2	Neuroendocrine
MGAT4C	Neuroendocrine
RIMBP2	Neuroendocrine
GABRR1	Neuroendocrine
FAM163B	Neuroendocrine
BRINP1	Neuroendocrine
RPH3A	Neuroendocrine
MTMR7	Neuroendocrine
RPS6KL1	Neuroendocrine
ASB4	Neuroendocrine
CLCNKA	Neuroendocrine
TMEM59L	Neuroendocrine
RYR2	Neuroendocrine
DNAJC22	Neuroendocrine
MLIP	Neuroendocrine
CLNK	Neuroendocrine
FRRS1L	Neuroendocrine
C1orf127	Neuroendocrine
CDH9	Neuroendocrine
AOC3	Neuroendocrine
NAT16	Neuroendocrine
TCEAL7	Neuroendocrine
GRM3	Neuroendocrine
PCDHB16	Neuroendocrine
SNTG2	Neuroendocrine
DSCAML1	Neuroendocrine
DEUP1	Neuroendocrine
SLC8A1-AS1	Neuroendocrine
STK32A	Neuroendocrine
PEX5L	Neuroendocrine
TCEAL5	Neuroendocrine
KCNA1	Neuroendocrine
CTNNA2	Neuroendocrine
RGS4	Neuroendocrine
SNORD114-3	Neuroendocrine
PART1	Neuroendocrine
KLKB1	Neuroendocrine
PHYHIPL	Neuroendocrine
PTPRD	Neuroendocrine
LINC01535	Neuroendocrine
INHBA-AS1	Neuroendocrine
RUNDC3A-AS1	Neuroendocrine
KCNK12	Neuroendocrine
CHD5	Neuroendocrine
OPRD1	Neuroendocrine
GALNT13	Neuroendocrine
UMOD	Neuroendocrine
FLJ16779	Neuroendocrine
SVOP	Neuroendocrine
RELN	Neuroendocrine
MYBPHL	Neuroendocrine
VWA5B2	Neuroendocrine
LRRN2	Neuroendocrine
SLC17A6	Neuroendocrine
ARPP21	Neuroendocrine
NOS1	Neuroendocrine
ZNF793-AS1	Neuroendocrine
TNFRSF11B	Neuroendocrine
KCND3-AS1	Neuroendocrine
ADCY1	Neuroendocrine
B3GALT5	Neuroendocrine
MEIS3	Neuroendocrine
GCGR	Neuroendocrine
STMN2	Neuroendocrine
CHRM5	Neuroendocrine
CAMK1G	Neuroendocrine
TMEM132D	Neuroendocrine
AMER3	Neuroendocrine
DLL3	Neuroendocrine
AGER	Alveolar Epithelial Type 1
SCEL	Alveolar Epithelial Type 1
COL12A1	Alveolar Epithelial Type 1
NCKAP5	Alveolar Epithelial Type 1
LRRN4	Alveolar Epithelial Type 1
ITLN2	Alveolar Epithelial Type 1
CRYAB	Alveolar Epithelial Type 1
ST6GALNAC5	Alveolar Epithelial Type 1
WNT7A	Alveolar Epithelial Type 1
COL4A4	Alveolar Epithelial Type 1
TAGLN	Alveolar Epithelial Type 1
SCUBE1	Alveolar Epithelial Type 1
CCBE1	Alveolar Epithelial Type 1
MYO16-AS1	Alveolar Epithelial Type 1
MAP2	Alveolar Epithelial Type 1
KLK7	Alveolar Epithelial Type 1
ABCA8	Alveolar Epithelial Type 1
LINC01290	Alveolar Epithelial Type 1
ZBED2	Alveolar Epithelial Type 1
SBSPON	Alveolar Epithelial Type 1
TMEM139	Alveolar Epithelial Type 1
EYA4	Alveolar Epithelial Type 1
C10orf67	Alveolar Epithelial Type 1
GPRIN2	Alveolar Epithelial Type 1
ANKRD1	Alveolar Epithelial Type 1
NTM	Alveolar Epithelial Type 1
NGF	Alveolar Epithelial Type 1
ANGPTL2	Alveolar Epithelial Type 1
SH3GL3	Alveolar Epithelial Type 1
FBN3	Alveolar Epithelial Type 1
KCNT2	Alveolar Epithelial Type 1
KLK5	Alveolar Epithelial Type 1
PTPRQ	Alveolar Epithelial Type 1
NR0B2	Alveolar Epithelial Type 1
MXRA8	Alveolar Epithelial Type 1
SLCO1A2	Alveolar Epithelial Type 1
OVCH2	Alveolar Epithelial Type 1
SYNE3	Alveolar Epithelial Type 1
SLC19A3	Alveolar Epithelial Type 1
ASPG	Alveolar Epithelial Type 1
MCOLN3	Alveolar Epithelial Type 1
MT1G	Alveolar Epithelial Type 1
HHIP	Alveolar Epithelial Type 2
DMBT1	Alveolar Epithelial Type 2
LHFPL3-AS2	Alveolar Epithelial Type 2
ALOX15B	Alveolar Epithelial Type 2
CPB2	Alveolar Epithelial Type 2
AQP1	Alveolar Epithelial Type 2
RASGRF1	Alveolar Epithelial Type 2
STC1	Alveolar Epithelial Type 2
CCDC141	Alveolar Epithelial Type 2
PLA2G4F	Alveolar Epithelial Type 2
LGI3	Alveolar Epithelial Type 2
HP	Alveolar Epithelial Type 2
HHIP-AS1	Alveolar Epithelial Type 2
F11	Alveolar Epithelial Type 2
APOH	Alveolar Epithelial Type 2
ORM1	Alveolar Epithelial Type 2
MGC27382	Alveolar Epithelial Type 2
SCTR	Alveolar Epithelial Type 2
LHFPL3	Alveolar Epithelial Type 2
ADCY8	Alveolar Epithelial Type 2
HPR	Alveolar Epithelial Type 2
FGG	Alveolar Epithelial Type 2
ORM2	Alveolar Epithelial Type 2
SYNDIG1L	Alveolar Epithelial Type 2
DKK2	Artery
NOS1	Artery
SULF1	Artery
CLIC3	Artery
IL11RA	Artery
LINC00639	Artery
CEP131	Artery
PTPRR	Artery
SSUH2	Artery
PI16	Artery
DHH	Artery
HOXA3	Artery
PLA2G5	Artery
LINC00551	Artery
COL21A1	Artery
CCL23	Vein
SELE	Vein
CADM3-AS1	Vein
NRXN3	Capillary
SEMA6B	Bronchial Vessel 1
ADM5	Bronchial Vessel 1
GALNT15	Bronchial Vessel 1
TACR1	Bronchial Vessel 1
SPP1	Bronchial Vessel 1
EXOC3L2	Bronchial Vessel 1
AKR1C1	Bronchial Vessel 1
KCNK15	Bronchial Vessel 1
CCL21	Lymphatic
TFF3	Lymphatic
PDPN	Lymphatic
MRC1	Lymphatic
FABP4	Lymphatic
CHRDL1	Lymphatic
PTPN3	Lymphatic
CCDC80	Lymphatic
RELN	Lymphatic
FLNC	Lymphatic
EFEMP1	Lymphatic
RARRES2	Lymphatic
NHSL1	Lymphatic
IGF1	Lymphatic
MFAP2	Lymphatic
SCNN1B	Lymphatic
IGFBP5	Lymphatic
STAB2	Lymphatic
GPR182	Lymphatic
SEMA3A	Lymphatic
MFAP4	Lymphatic
FAM84A	Lymphatic
SMOC1	Lymphatic
ADD3-AS1	Lymphatic
KLHL4	Lymphatic
KCNIP1	Lymphatic
CRTAC1	Lymphatic
PHF24	Lymphatic
MIR4435-2HG	Lymphatic
ADAMTS15	Lymphatic
ANK2	Lymphatic
VSTM4	Lymphatic
NTS	Lymphatic
MGAT4C	Lymphatic
LRRN4CL	Lymphatic
HOXD9	Lymphatic
DENND2A	Lymphatic
ADAMTSL3	Lymphatic
LINC01197	Lymphatic
CCDC141	Lymphatic
LRRC15	Lymphatic
NFIA-AS2	Lymphatic
MEDAG	Lymphatic
TNFAIP8L3	Lymphatic
ACSM5	Lymphatic
DTX1	Lymphatic
LRCOL1	Lymphatic
NFASC	Lymphatic
P3H2	Lymphatic
LINC01128	Lymphatic
COL6A2	Lymphatic
BHMT2	Lymphatic
PDE1A	Lymphatic
P4HA3	Lymphatic
MMP2	Lymphatic
FAM162B	Lymphatic
MSR1	Lymphatic
GPRC5A	Lymphatic
MUC3A	Lymphatic
TNNT2	Airway Smooth Muscle
LDB3	Airway Smooth Muscle
RERGL	Airway Smooth Muscle
SNCG	Airway Smooth Muscle
KCNA5	Airway Smooth Muscle
CASQ2	Airway Smooth Muscle
MYOZ1	Airway Smooth Muscle
PLN	Airway Smooth Muscle
SPEG	Airway Smooth Muscle
ITIH3	Airway Smooth Muscle
HACD1	Airway Smooth Muscle
PGM5P3-AS1	Airway Smooth Muscle
NRIP2	Airway Smooth Muscle
UNC45B	Airway Smooth Muscle
AIF1L	Airway Smooth Muscle
SRL	Airway Smooth Muscle
GLP1R	Airway Smooth Muscle
ADGRL3	Airway Smooth Muscle
SUSD5	Airway Smooth Muscle
FRMD1	Airway Smooth Muscle
ADPRHL1	Airway Smooth Muscle
ANGPT4	Airway Smooth Muscle
LZTS1	Vascular Smooth Muscle
WIF1	Myofibroblast
FGF18	Myofibroblast
LUZP2	Myofibroblast
TYRP1	Myofibroblast
HS3ST3A1	Myofibroblast
CXCL14	Myofibroblast
POSTN	Myofibroblast
GRIA3	Myofibroblast
PCSK1N	Myofibroblast
COMP	Myofibroblast
LINC01436	Myofibroblast
SCUBE1	Fibromyocyte
LGR6	Fibromyocyte
GREM2	Fibromyocyte
PCA3	Fibromyocyte
WIF1	Fibromyocyte
HHIP	Fibromyocyte
LINC00578	Fibromyocyte
TCEAL2	Fibromyocyte
SBSPON	Fibromyocyte
HSPB3	Fibromyocyte
SFRP2	Adventitial Fibroblast
PI16	Adventitial Fibroblast
FBLN2	Adventitial Fibroblast
SCARA5	Adventitial Fibroblast
OGN	Adventitial Fibroblast
MFAP5	Adventitial Fibroblast
PDGFRL	Adventitial Fibroblast
OMD	Adventitial Fibroblast
LRRN4CL	Adventitial Fibroblast
C1QTNF3	Adventitial Fibroblast
LRRC17	Adventitial Fibroblast
GPRC5A	Adventitial Fibroblast
CLDN11	Adventitial Fibroblast
APOD	Adventitial Fibroblast
CPXM2	Adventitial Fibroblast
MYOC	Adventitial Fibroblast
HAS1	Adventitial Fibroblast
NTM	Adventitial Fibroblast
SPOCK1	Adventitial Fibroblast
FAIM2	Adventitial Fibroblast
PRRG3	Adventitial Fibroblast
PLA2G2A	Adventitial Fibroblast
GREB1	Adventitial Fibroblast
VIT	Adventitial Fibroblast
CILP	Adventitial Fibroblast
WNT10B	Adventitial Fibroblast
ADAMTS16	Adventitial Fibroblast
GALNT15	Adventitial Fibroblast
ACKR3	Adventitial Fibroblast
XPNPEP2	Adventitial Fibroblast
ACVRL1	Adventitial Fibroblast
PTGFR	Adventitial Fibroblast
H19	Adventitial Fibroblast
HHIP-AS1	Adventitial Fibroblast
FAM43B	Adventitial Fibroblast
NOX4	Adventitial Fibroblast
DIO2	Adventitial Fibroblast
BDKRB2	Adventitial Fibroblast
CGREF1	Adventitial Fibroblast
KIAA1755	Adventitial Fibroblast
LUCAT1	Adventitial Fibroblast
VEGFD	Alveolar Fibroblast
MCOLN3	Alveolar Fibroblast
BMP5	Alveolar Fibroblast
WNT2	Alveolar Fibroblast
LRRN3	Alveolar Fibroblast
GRIA1	Alveolar Fibroblast
PRG4	Alveolar Fibroblast
CYP3A5	Alveolar Fibroblast
FAT3	Alveolar Fibroblast
ADRA1A	Alveolar Fibroblast
LINC00968	Alveolar Fibroblast
PTPN5	Alveolar Fibroblast
NHSL2	Alveolar Fibroblast
KANK4	Alveolar Fibroblast
CCK	Alveolar Fibroblast
MAP1LC3C	Alveolar Fibroblast
CYP4B1	Alveolar Fibroblast
TMEM178A	Alveolar Fibroblast
ST6GALNAC5	Alveolar Fibroblast
PTPRZ1	Alveolar Fibroblast
OMG	Alveolar Fibroblast
DPP6	Alveolar Fibroblast
PLA2G5	Alveolar Fibroblast
CELF2-AS2	Alveolar Fibroblast
WT1	Lipofibroblast
CPXM1	Lipofibroblast
TEX26-AS1	Lipofibroblast
CFI	Lipofibroblast
IL10	Lipofibroblast
PLA2G2A	Lipofibroblast
PI15	Lipofibroblast
RGS4	Lipofibroblast
ROR2	Lipofibroblast
PLCXD3	Lipofibroblast
TBX18	Lipofibroblast
PAPPA	Lipofibroblast
TFAP2C	Lipofibroblast
CHL1	Lipofibroblast
PRICKLE2-AS3	Lipofibroblast
ADGRG6	Pericyte
LRCOL1	Pericyte
INSC	Pericyte
ADARB2-AS1	Pericyte
C2orf72	Pericyte
FIBCD1	Pericyte
PCDHA4	Pericyte
MS4A1	B
CD79A	B
TNFRSF13C	B
CD79B	B
CD22	B
FCRLA	B
POU2AF1	B
CD19	B
BLK	B
TCL1A	B
FCRL2	B
SPIB	B
FCER2	B
CLEC17A	B
VPREB3	B
CXCR5	B
BTLA	B
LARGE2	B
STAP1	B
FCRL5	B
FCGR2B	B
TLR10	B
IGLL5	B
KLHL14	B
WNT16	B
KCNG1	B
LCN8	B
ANGPTL1	B
SLC15A2	B
LIX1	B
PNOC	B
LINC00494	B
TNFRSF13B	B
SHISA8	B
LARGE1	B
COL4A3	B
SLC38A11	B
FAM177B	B
MEF2C-AS1	B
LINC01055	Plasma
GZMK	CD8+ Memory/Effector T
CXCR6	CD8+ Memory/Effector T
SLC14A1	CD8+ Naive T
SLC1A7	CD8+ Naive T
LAG3	CD8+ Naive T
B3GAT1	CD8+ Naive T
LINC00944	CD8+ Naive T
LINC00426	CD4+ Memory/Effector T
CTLA4	CD4+ Memory/Effector T
PI16	CD4+ Memory/Effector T
ZDHHC11B	CD4+ Memory/Effector T
LINC00892	CD4+ Memory/Effector T
MAL	CD4+ Naive T
CA6	CD4+ Naive T
CAMK4	CD4+ Naive T
NELL2	CD4+ Naive T
ADTRP	CD4+ Naive T
MDS2	CD4+ Naive T
GRAP	CD4+ Naive T
SATB1-AS1	CD4+ Naive T
XCL1	Natural Killer T
KLRC1	Natural Killer T
XCL2	Natural Killer T
ZNF683	Natural Killer T
KRT86	Natural Killer T
TNFRSF18	Natural Killer T
KLRC2	Natural Killer T
CRTAM	Natural Killer T
CXCR3	Natural Killer T
KRT81	Natural Killer T
CLIC3	Natural Killer
KLRF1	Natural Killer
MYOM2	Natural Killer
LGALS9B	Natural Killer
LINC01146	Natural Killer
GPR141	Natural Killer
CENPU	Proliferating NK/T
KNL1	Proliferating NK/T
CD160	Proliferating NK/T
SGO2	Proliferating NK/T
LUCAT1	Neutrophil
CATIP	Neutrophil
DNAH17	Neutrophil
PLPPR2	Neutrophil
TPSAB1	Basophil/Mast 1
MS4A2	Basophil/Mast 1
TPSB2	Basophil/Mast 1
CPA3	Basophil/Mast 1
IL1RL1	Basophil/Mast 1
HDC	Basophil/Mast 1
MAOB	Basophil/Mast 1
HPGDS	Basophil/Mast 1
TPSD1	Basophil/Mast 1
MLPH	Basophil/Mast 1
RGS13	Basophil/Mast 1
TMEM233	Basophil/Mast 1
FCER1A	Basophil/Mast 1
CDK15	Basophil/Mast 1
TPSG1	Basophil/Mast 1
NTM	Basophil/Mast 1
KRT19	Basophil/Mast 1
PROCR	Basophil/Mast 1
KCNH2	Basophil/Mast 1
SCIN	Basophil/Mast 1
EVPL	Basophil/Mast 1
TRIM63	Basophil/Mast 1
PLAT	Basophil/Mast 1
CADPS	Basophil/Mast 1
RD3	Basophil/Mast 1
LINC00511	Basophil/Mast 1
JPH4	Basophil/Mast 1
KRT1	Basophil/Mast 1
GCNT4	Basophil/Mast 1
PLPP1	Basophil/Mast 1
IL1RAPL1	Basophil/Mast 1
AMHR2	Basophil/Mast 1
GLOD5	Basophil/Mast 1
CTSG	Basophil/Mast 1
MTCL1	Basophil/Mast 1
ASIC4	Basophil/Mast 1
CMA1	Basophil/Mast 1
HOXB6	Basophil/Mast 1
MYO16	Basophil/Mast 1
PNMT	Basophil/Mast 1
TIE1	Basophil/Mast 1
ERVFRD-1	Basophil/Mast 1
COX7A1	Basophil/Mast 1
TLDC2	Basophil/Mast 1
PACERR	Basophil/Mast 1
GPR85	Basophil/Mast 1
PRR26	Basophil/Mast 1
VWC2	Basophil/Mast 1
FOXI2	Basophil/Mast 1
ATP1A4	Basophil/Mast 1
MOBP	Basophil/Mast 1
UBXN10	Basophil/Mast 1
SEC14L6	Basophil/Mast 1
OLR1	Macrophage
VSIG4	Macrophage
MSR1	Macrophage
C1QA	Macrophage
C1QC	Macrophage
MCEMP1	Macrophage
MRC1	Macrophage
EMP1	Macrophage
APOE	Macrophage
C1QB	Macrophage
MARCO	Macrophage
MMP19	Macrophage
MS4A4A	Macrophage
C15orf48	Macrophage
CD163	Macrophage
CTSL	Macrophage
CCL20	Macrophage
IL1A	Macrophage
TGM2	Macrophage
IL6	Macrophage
RNASE1	Macrophage
FABP4	Macrophage
NUPR1	Macrophage
GLDN	Macrophage
TMEM52B	Macrophage
ACVRL1	Macrophage
FPR3	Macrophage
TREM2	Macrophage
NXF3	Macrophage
GPD1	Macrophage
HP	Macrophage
SERPINF1	Plasmacytoid Dendritic
DNASE1L3	Plasmacytoid Dendritic
JCHAIN	Plasmacytoid Dendritic
PHEX	Plasmacytoid Dendritic
SPIB	Plasmacytoid Dendritic
KRT5	Plasmacytoid Dendritic
COL26A1	Plasmacytoid Dendritic
PTCRA	Plasmacytoid Dendritic
LINC00996	Plasmacytoid Dendritic
MZB1	Plasmacytoid Dendritic
CXCR3	Plasmacytoid Dendritic
LRRC26	Plasmacytoid Dendritic
ENAM	Plasmacytoid Dendritic
TLR7	Plasmacytoid Dendritic
CUX2	Plasmacytoid Dendritic
SLC4A3	Plasmacytoid Dendritic
KCNK10	Plasmacytoid Dendritic
MIR4432HG	Plasmacytoid Dendritic
KCNK17	Plasmacytoid Dendritic
PACSIN1	Plasmacytoid Dendritic
AEBP1	Plasmacytoid Dendritic
TTC24	Plasmacytoid Dendritic
EGLN3-AS1	Plasmacytoid Dendritic
SERPINF1	Dendritic
FOLR2	IGSF21+ Dendritic
RNASE1	IGSF21+ Dendritic
MRC1	IGSF21+ Dendritic
C1QC	IGSF21+ Dendritic
C1QB	IGSF21+ Dendritic
C1QA	IGSF21+ Dendritic
IGSF21	IGSF21+ Dendritic
CCL2	IGSF21+ Dendritic
MSR1	IGSF21+ Dendritic
GFRA2	IGSF21+ Dendritic
MAMDC2	IGSF21+ Dendritic
MS4A4A	IGSF21+ Dendritic
CCL13	IGSF21+ Dendritic
VSIG4	IGSF21+ Dendritic
CTSL	IGSF21+ Dendritic
FPR3	IGSF21+ Dendritic
LGALS2	Classical Monocyte
RNASE2	Classical Monocyte
ASGR2	Classical Monocyte
VCAN-AS1	Classical Monocyte
ARPIN	Classical Monocyte
SLC8A1-AS1	Classical Monocyte
CC2D2A	Classical Monocyte
CYP1B1-AS1	Classical Monocyte
SHTN1	Classical Monocyte
RPH3A	Classical Monocyte
MILR1	Classical Monocyte
ADGRD1	Classical Monocyte
CTSK	Classical Monocyte
GPBAR1	Nonclassical Monocyte
CROCC2	Nonclassical Monocyte
LYPD2	Nonclassical Monocyte
PPP1R17	Nonclassical Monocyte
CLEC4F	Nonclassical Monocyte
NEURL1	Nonclassical Monocyte
VMO1	Nonclassical Monocyte
TAGLN	Nonclassical Monocyte
MMP19	Intermediate Monocyte
