## Supplementary material for "Subtyping of Small Cell Lung Cancer using plasma cell-free nucleosomes": Supp Table 7

seqnames	start	end	name
chr11	126976401	126977400
chr14	71176601	71177400
chr1	208412201	208414400	PLXNA2
chr10	1244401	1246400	ADARB2
chr14	32420001	32420800
chr12	53687201	53688200
chr16	8815201	8815800	ABAT
chr6	127838401	127839000	SOGA3
chr12	16761201	16761800	LMO3
chr12	33590601	33591200	SYT10
chr18	56889201	56890200
chr6	11785801	11787000
chr12	53685801	53687200
chr8	4850601	4851000	CSMD1
chr6	21520401	21521400
chr11	19891401	19893000
chr18	56815201	56816200
chr12	16753401	16755000	LMO3
chr14	36981201	36983200	SFTA3
chr3	93746601	93747800	STX19
chr3	134148001	134153800
chr9	117191001	117192800
chr3	196750801	196751000	MELTF
chr6	21518801	21520400
chr2	6221401	6222000
chr2	56274601	56276800	MIR217HG
chr12	100750601	100750800	SLC17A8
chr16	6070401	6072200	RBFOX1
chr6	167544801	167545400
chr18	56813401	56815200
chr2	95962801	95963600	KCNIP3
chr12	103346801	103348600
chr10	2813601	2818600
chr2	191342601	191343200
chr16	2104801	2105400	TSC2
chr12	103355001	103356200
chr7	147742201	147743200
chr7	2005801	2008000
chr18	31323201	31324400
chr14	36991201	36992200
chr19	15673801	15675200
chr5	152870801	152871200	GRIA1
chr14	36983201	36985200	SFTA3
chr18	56810401	56812400
chr3	116192001	116197000
chr5	173390201	173391400
chr6	124125801	124126600	NKAIN2
chr5	152870001	152870600	GRIA1
chr4	3296201	3296600	RGS12
chr11	115110401	115113400	CADM1
chr4	42785401	42790400
chr9	116059601	116061000
chr18	29913201	29916600
chr12	103345401	103345800	PAH
chr2	19157401	19158200
chr6	21521401	21524000	RP11-204E9.1
chr4	26492001	26492600	CCKAR
chr10	115325601	115328600	HABP2
chr18	75078801	75080000
chr1	7278201	7279000	RNU1-8P
chr18	31322201	31323200
chr8	31891201	31896200
chr12	113551401	113556400
chr12	101188801	101189200	ANO4
chr8	3965001	3965400
chr2	229045201	229046200	SPHKAP
chr17	72357201	72358800	BTBD17
chr12	130386401	130388000	TMEM132D
chr5	173472801	173473400	HMP19
chr3	178276601	178276800	KCNMB2
chr3	196751001	196751400	MELTF
chr16	30015201	30016200
chr1	109149601	109154600
chr21	47167601	47168200	PCBP3
chr5	176151201	176152800
chr14	36978001	36980000	SFTA3
chr4	131484601	131485400
chr4	40844801	40845400	APBB2
chr7	2842201	2843000
chr6	165241201	165241600	RP11-300M24.1
chr5	152871201	152871800	GRIA1
chr12	101961201	101963800	MYBPC1
chr4	113970801	113971400	ANK2
chr6	123065201	123066200	RN7SL564P
chr18	56888401	56889200	GRP
chr2	229046201	229046400	SPHKAP
chr12	103345001	103345400	PAH
chr2	23546801	23547200
chr1	246171801	246172200
chr18	56886401	56887000	GRP
chr20	20353801	20354800
chr9	134912201	134913000
chr3	182832001	182833600	MCCC1
chr2	166095801	166097800	SCN2A
chr14	105362001	105362600	CEP170B
chr6	24522801	24523600	ALDH5A1
chr8	4851001	4851800	CSMD1
chr20	60921801	60924000
chr6	12750601	12751000	PHACTR1
chr22	49279201	49284200
